# Parallel genome-scale CRISPR-Cas9 screens uncouple human pluripotent stem cell identity versus fitness

**DOI:** 10.1101/2023.05.03.539283

**Authors:** Bess P. Rosen, Qing V. Li, Hyein S. Cho, Dingyu Liu, Dapeng Yang, Sarah Graff, Jielin Yan, Renhe Luo, Nipun Verma, Jeyaram R. Damodaran, Hanuman T. Kale, Samuel J. Kaplan, Michael A. Beer, Simone Sidoli, Danwei Huangfu

## Abstract

Pluripotent stem cells are defined by their self-renewal capacity, which is the ability of the stem cells to proliferate indefinitely while maintaining the pluripotent identity essential for their ability to differentiate into any somatic cell lineage. However, understanding the mechanisms that control stem cell fitness versus the pluripotent cell identity is challenging. To investigate the interplay between these two aspects of pluripotency, we performed four parallel genome-scale CRISPR-Cas9 loss-of-function screens interrogating stem cell fitness in hPSC self-renewal conditions, and the dissolution of the primed pluripotency identity during early differentiation. Comparative analyses led to the discovery of genes with distinct roles in pluripotency regulation, including mitochondrial and metabolism regulators crucial for stem cell fitness, and chromatin regulators that control pluripotent identity during early differentiation. We further discovered a core set of factors that control both stem cell fitness and pluripotent identity, including a network of chromatin factors that safeguard pluripotency. Our unbiased and systematic screening and comparative analyses disentangle two interconnected aspects of pluripotency, provide rich datasets for exploring pluripotent cell identity versus cell fitness, and offer a valuable model for categorizing gene function in broad biological contexts.
