## Supplementary Table 2 for "Parallel genome-scale CRISPR-Cas9 screens uncouple human pluripotent stem cell identity versus fitness"

### Sheet: Validation
Category of hit	id	rank in NE screen	rank in DE screen	Validated in NE conditions	Validated in DE conditions
Pro-pluripotency hits both NE and DE screens	OTUD5	1	6	x	x
	TAF6L	7	19	x	x
	TADA2B	8	3	x	x
	ESRP1	9	14	x	x
	RBPMS2	13	1	x	x
	SMARCD1	22	2	x	x
	ZNF423	25	7	x	x
	CCDC101	32	13	x	x
	PAPOLG	149	26
Pro-pluripotency hits only NE screen	SOX2	2	1318	x	x
	EP300	17	260	x	x
	RFWD2	26	453	x	x
Pro-pluripotency hits only DE screen	RB1	10636	12		x
	FBRS	6027	18		x
	SLTM	472	21	x	x
	HOXC8	2497	22
Anti-pluripotency hits both NE and DE	CARM1	2 (anti-pluripotency)	11 (anti-pluripotency)	x	x
	UBA6	4 (anti-pluripotency)	1 (anti-pluripotency)	x	x
	DHX36	6 (anti-pluripotency)	13 (anti-pluripotency)	x

### Sheet: Sheet1
Category of hit	id	rank in NE screen	rank in DE screen	Validated in NE conditions	Validated in DE conditions
	SMARCD1	22	2	x	x
	TAF6L	7	19	x	x
	TADA2B	8	3	x	x
	EP300	17	260	x	x
	ESRP1	9	14	x	x
	SOX2	2	1318	x	x
	OTUD5	1	6	x	x
	CCDC101	32	13	x	x
	RFWD2	26	453	x	x
	RBPMS2	13	1	x	x
	ZNF423	25	7	x	x
	FBRS	6027	18		x
	SLTM	472	21	x	x
	HOXC8	2497	22
	PAPOLG	149	26
	RB1	10636	12		x
	CARM1	2 (anti-pluripotency)	11 (anti-pluripotency)	x	x
	UBA6	4 (anti-pluripotency)	1 (anti-pluripotency)	x	x
	DHX36	6 (anti-pluripotency)	13 (anti-pluripotency)	x
