## Supplementary Table 4 for "Parallel genome-scale CRISPR-Cas9 screens uncouple human pluripotent stem cell identity versus fitness"

### Sheet: pro-hits
gene	module	ne.Zscore	de.Zscore	e8.Zscore	e6.Zscore	ne.LFC	de.LFC	e8.LFC	e6.LFC
AASDHPPT	1	-0.746951	-0.89075	1.03909	1.06604	-0.39623	-0.82071	4.3194	4.3947
ABCF1	1	-0.822595	-0.566941	1.13729	1.63225	-0.46445	-0.43536	4.5478	5.7618
ACTR1A	1	-0.919528	0.0540472	1.93077	1.25126	-0.55187	0.30365	6.3933	4.8419
ACTR5	1	-0.330256	-1.12308	1.06334	1.22268	-0.020431	-1.0972	4.3758	4.7729
AIFM1	1	-0.66563	-1.2719	0.436555	1.1157	-0.32289	-1.2743	2.918	4.5146
ALG13	1	-0.662259	0.411644	1.75862	2.17461	-0.31985	0.72921	5.9929	7.0713
ARL2	1	-0.712322	-0.858785	1.50761	1.67744	-0.365	-0.78267	5.4091	5.8709
ATP6V0B	1	-0.301087	-0.672978	0.963205	1.37965	0.0058752	-0.56155	4.1429	5.1519
C10orf2	1	-0.779573	-0.818501	1.77663	1.59663	-0.42565	-0.73473	6.0348	5.6758
C14orf80	1	-0.37072	-0.13792	1.34057	1.47449	-0.056924	0.075199	5.0206	5.3809
C19orf40	1	-2.44287	-2.07892	1.70728	0.782457	-1.9257	-2.2347	5.8735	3.71
CBX1	1	-1.91795	-1.11821	0.755365	0.705753	-1.4523	-1.0914	3.6595	3.5248
CDC5L	1	-1.37327	-0.708809	1.24891	1.01737	-0.96108	-0.60419	4.8074	4.2772
CHP1	1	-0.607239	-0.808401	1.41822	0.614345	-0.27023	-0.72271	5.2012	3.3041
CIAO1	1	-2.06531	0.0766764	1.38684	2.1223	-1.5852	0.33058	5.1282	6.945
COA6	1	-0.610565	-0.370362	2.01242	1.82766	-0.27323	-0.20142	6.5832	6.2336
COX15	1	-0.466385	-0.925463	2.44723	1.63792	-0.1432	-0.86202	7.5945	5.7755
DBR1	1	-2.03548	-1.00723	2.37036	1.59642	-1.5583	-0.95933	7.4157	5.6753
DDX20	1	-1.24653	-0.350153	1.73295	1.4255	-0.84678	-0.17737	5.9332	5.2626
DDX28	1	-0.387322	-0.770209	1.5037	1.45482	-0.071897	-0.67726	5.4	5.3334
DDX46	1	-0.719951	0.823298	0.999579	1.99784	-0.37188	1.2191	4.2275	6.6445
DHX36	1	-3.05727	-2.98207	0.175702	1.57891	-2.4798	-3.3095	2.3113	5.633
DHX9	1	-1.53673	0.887328	2.2246	2.27997	-1.1085	1.2953	7.0767	7.3257
DNM2	1	-0.97365	-0.817552	1.32329	1.18789	-0.60068	-0.7336	4.9804	4.6889
DOHH	1	-0.148806	-2.29841	1.97114	0.833027	0.14321	-2.4959	6.4872	3.8321
DOLK	1	0.174693	-2.00388	1.59076	1.64414	0.43496	-2.1454	5.6025	5.7905
DUT	1	-2.3974	-0.157084	2.24537	2.69215	-1.8847	0.052393	7.125	8.3209
ELOF1	1	-0.896942	-0.969772	0.822266	0.707948	-0.5315	-0.91475	3.8151	3.5301
FDXR	1	-1.09147	-2.32446	1.54743	0.10355	-0.70694	-2.5269	5.5017	2.0708
G6PD	1	-1.24903	-0.423057	1.90136	0.806686	-0.84903	-0.26413	6.3249	3.7685
GATC	1	-0.41865	-1.42551	0.350177	1.84099	-0.10015	-1.4571	2.7171	6.2658
GFM1	1	-0.592458	-0.904707	1.18343	1.34738	-0.2569	-0.83732	4.6551	5.074
GINS2	1	-0.796482	1.25513	1.59145	2.26742	-0.4409	1.733	5.6041	7.2954
GLRX5	1	-0.866571	-0.832601	1.93516	0.504632	-0.50411	-0.75151	6.4035	3.0392
GNB2L1	1	-1.11417	-2.75763	1.72203	1.58624	-0.72741	-3.0424	5.9078	5.6507
GPR89A	1	-0.492664	-0.491373	1.09202	1.24728	-0.1669	-0.34543	4.4425	4.8323
GTF3C5	1	0.0421775	-1.21358	0.953746	1.05921	0.31545	-1.2049	4.1209	4.3782
HSD17B10	1	0.0207439	-1.27282	2.48279	1.17555	0.29612	-1.2754	7.6772	4.6591
HUWE1	1	-0.208974	-1.0303	0.817408	1.08182	0.088948	-0.98678	3.8038	4.4328
LARS2	1	-0.788543	-1.57768	1.46788	2.58907	-0.43374	-1.6382	5.3167	8.072
LSM11	1	-1.90963	-0.574159	0.05811	0.848103	-1.4448	-0.44395	2.0378	3.8685
LSS	1	-1.24637	-1.837	1.68909	1.53496	-0.84663	-1.9468	5.8312	5.5269
MARS2	1	-0.823626	-0.785444	1.68669	1.78243	-0.46538	-0.69539	5.8256	6.1244
MBTPS1	1	0.0795782	-1.11762	1.24332	1.32672	0.34918	-1.0907	4.7944	5.0241
MBTPS2	1	-1.30733	-0.0598804	1.57382	1.4554	-0.90161	0.16807	5.5631	5.3348
MECR	1	-0.784352	-0.686037	2.14313	2.03611	-0.42996	-0.57709	6.8872	6.7369
METTL16	1	-1.65383	-0.604217	1.13566	1.43987	-1.2141	-0.47972	4.544	5.2973
METTL3	1	-3.32859	-1.76011	0.298755	0.0218757	-2.7245	-1.8553	2.5975	1.8736
MFN2	1	-0.754824	-0.806493	1.4902	1.04964	-0.40333	-0.72044	5.3686	4.3551
MINOS1	1	-0.30958	-0.365186	1.31044	0.958686	-0.0017845	-0.19526	4.9505	4.1355
MRPL10	1	-0.779639	-1.60936	0.165211	2.027	-0.42571	-1.6759	2.2869	6.7149
MRPL11	1	-0.233453	-0.571185	0.898153	1.69334	0.066871	-0.44041	3.9916	5.9093
MRPL13	1	-1.00585	-1.76112	1.58225	-0.0708569	-0.62972	-1.8565	5.5827	1.6497
MRPL15	1	-0.542129	-2.06548	1.75901	1.93261	-0.21151	-2.2187	5.9938	6.487
MRPL52	1	-0.982621	-0.746	1.71137	0.382493	-0.60877	-0.64845	5.883	2.7443
MRPS25	1	-1.16823	-0.470324	1.45352	0.939344	-0.77616	-0.32038	5.2833	4.0888
MTG1	1	-0.432388	-0.692322	1.62464	0.443211	-0.11254	-0.58457	5.6813	2.8909
N6AMT1	1	-0.921402	-0.975402	2.01289	1.19944	-0.55356	-0.92145	6.5843	4.7168
NAA15	1	-2.4086	-1.91616	0.606601	0.782954	-1.8948	-2.041	3.3135	3.7112
NSDHL	1	-1.24433	-0.954596	2.03366	1.7285	-0.84479	-0.89669	6.6326	5.9942
NUBP2	1	-0.213163	-0.871356	1.92432	2.00099	0.08517	-0.79763	6.3783	6.6521
OBFC1	1	-0.616398	-0.213615	2.44973	0.71648	-0.27849	-0.014882	7.6003	3.5507
OGT	1	-0.984639	-1.22089	2.16028	1.45465	-0.61059	-1.2136	6.9271	5.333
PARS2	1	-1.09573	-0.803603	0.781721	1.62943	-0.71078	-0.717	3.7208	5.755
PCBP2	1	-1.98858	-1.66079	0.360711	1.74664	-1.516	-1.7371	2.7416	6.038
PET117	1	-0.456029	-0.804947	1.43422	0.839944	-0.13386	-0.7186	5.2384	3.8488
PGK1	1	-0.237484	-0.372782	1.16081	1.15546	0.063236	-0.2043	4.6025	4.6106
PNKP	1	-0.119777	-0.163846	1.79762	1.66083	0.16939	0.044345	6.0836	5.8308
PPIL1	1	-0.196464	-1.87801	1.10432	0.985027	0.10023	-1.9956	4.4711	4.1991
PPP2R2A	1	-0.0520837	-0.287509	1.64894	1.439	0.23044	-0.10282	5.7378	5.2952
PRMT1	1	-1.60504	-1.16695	0.901033	1.5092	-1.1701	-1.1494	3.9983	5.4647
PRMT5	1	-1.33254	-1.89053	1.54192	0.74688	-0.92435	-2.0105	5.4889	3.6241
PTPMT1	1	-1.37136	-1.66449	0.56309	1.45942	-0.95936	-1.7415	3.2123	5.3445
RABGGTB	1	-0.778187	-0.964604	1.23309	1.05084	-0.4244	-0.9086	4.7706	4.358
RAD51B	1	-0.662481	-0.651206	1.42575	0.757358	-0.32005	-0.53564	5.2187	3.6494
REXO2	1	-1.13027	-0.852205	1.59794	0.541452	-0.74193	-0.77484	5.6192	3.1281
RPP21	1	0.395116	-0.722808	2.04626	2.22559	0.63375	-0.62085	6.6619	7.1944
RPUSD4	1	-0.295881	-0.418125	1.33245	1.81962	0.01057	-0.25826	5.0017	6.2142
RTCB	1	-1.03622	-2.48336	1.7532	2.43901	-0.65711	-2.716	5.9803	7.7097
SACM1L	1	1.18222	-1.09947	1.82019	1.11495	1.3436	-1.0691	6.1361	4.5128
SARS2	1	-0.401298	-0.30018	2.11767	0.956532	-0.084501	-0.1179	6.828	4.1303
SBDS	1	-1.24204	-3.16845	1.47214	2.13762	-0.84273	-3.5313	5.3266	6.982
SEPHS1	1	-1.57033	-0.753319	1.35506	1.70506	-1.1388	-0.65716	5.0543	5.9376
SLC30A9	1	0.777783	-1.48248	1.54145	1.19663	0.97886	-1.5249	5.4878	4.71
SNRNP40	1	-0.92505	-1.62062	1.3162	1.74801	-0.55685	-1.6893	4.9639	6.0413
TBCE	1	-0.207566	-0.352716	0.843033	1.01621	0.090217	-0.18042	3.8634	4.2744
TELO2	1	-1.10194	-0.841416	1.38065	0.730479	-0.71638	-0.762	5.1138	3.5845
TFAM	1	-0.660474	-1.18737	2.19786	1.79871	-0.31824	-1.1737	7.0145	6.1637
THOC3	1	0.132569	-0.397319	0.636999	1.58872	0.39697	-0.2335	3.3842	5.6567
TMEM41B	1	-1.04541	-1.66197	0.306795	1.09996	-0.6654	-1.7385	2.6162	4.4766
TOP3A	1	-2.22132	-0.491827	0.812979	0.577153	-1.7259	-0.34597	3.7935	3.2143
TRMT6	1	-0.126996	0.0140994	0.795738	1.29553	0.16288	0.25611	3.7534	4.9488
TTC1	1	-1.10082	-1.4008	1.21202	0.935783	-0.71537	-1.4277	4.7216	4.0802
UBE2A	1	-0.451316	-1.09527	1.23193	0.916648	-0.12961	-1.0641	4.7679	4.034
UXT	1	-1.80928	-1.565	1.18743	1.74739	-1.3543	-1.6231	4.6644	6.0398
VPS52	1	-1.1821	-1.54811	0.813237	0.739922	-0.78867	-1.603	3.7941	3.6073
WDR77	1	-0.742693	-2.70587	1.4647	1.15529	-0.39239	-2.9808	5.3093	4.6102
XRCC1	1	-0.778841	-0.691952	1.75238	1.92643	-0.42499	-0.58413	5.9784	6.4721
YEATS4	1	-0.496844	-0.215719	0.900604	1.19037	-0.17067	-0.017387	3.9973	4.6949
ZCRB1	1	-1.71503	-2.67864	0.836325	2.61259	-1.2693	-2.9484	3.8478	8.1288
ACTL6B	2	-0.688338	0.10202	-1.05723	-1.03383	-0.34337	0.36074	-0.5563	-0.67537
AP2S1	2	-0.307481	0.621811	-0.805204	-0.707502	0.00010831	0.97932	0.029876	0.11254
ARHGDIG	2	-0.410132	1.05967	-0.646897	-0.750535	-0.092468	1.5004	0.39807	0.008639
ARL14	2	-0.293422	0.305481	-0.98767	-0.804409	0.012788	0.60287	-0.39451	-0.12144
ARMC8	2	0.159281	0.0825837	-0.774482	-0.553882	0.42106	0.33761	0.10133	0.48345
ARRDC3	2	-0.196297	0.477986	-0.69009	-0.68073	0.10038	0.80816	0.29761	0.17718
ASH1L	2	-0.0555321	0.396754	-0.753375	-0.578322	0.22733	0.71149	0.15042	0.42444
ATF7IP	2	0.130817	-0.00921886	-0.888922	-0.777487	0.39539	0.22836	-0.16484	-0.056437
ATG4C	2	-0.468048	0.407779	-0.57347	-0.594674	-0.1447	0.72461	0.56885	0.38496
BCOR	2	-0.320357	1.01228	-1.2128	-1.39976	-0.011504	1.444	-0.91813	-1.5589
C15orf65	2	-0.315083	0.73473	-0.774937	-0.730914	-0.0067474	1.1137	0.10027	0.056013
C2orf71	2	-0.532393	0.935898	-0.735979	-0.528759	-0.20273	1.3531	0.19088	0.54411
C4orf36	2	-0.805453	0.744814	-0.950389	-1.25323	-0.44899	1.1257	-0.3078	-1.2051
C6orf132	2	0.166	0.0236872	-1.02692	-0.694037	0.42712	0.26752	-0.48581	0.14505
CAAP1	2	-0.58585	0.631399	-0.892121	-0.419538	-0.25094	0.99073	-0.17228	0.80782
CACUL1	2	-0.121807	0.386973	-1.00284	-0.523437	0.16756	0.69985	-0.4298	0.55696
CALD1	2	-0.133006	0.200763	-0.685043	-0.975362	0.15746	0.47825	0.30935	-0.5342
CD3D	2	-0.0053689	0.80061	-0.223294	-0.799062	0.27257	1.1921	1.3833	-0.10853
CDCA7L	2	-0.114599	0.417476	-0.739019	-0.65067	0.17406	0.73615	0.18381	0.24976
CDCP2	2	-0.423717	0.64465	-0.482294	-0.809636	-0.10472	1.0065	0.78091	-0.13406
CHKA	2	0.391213	0.480019	-0.609281	-0.62857	0.63023	0.81058	0.48556	0.30312
CHPF	2	-0.169863	0.244366	-1.04418	-0.657624	0.12422	0.53014	-0.52594	0.23297
Control131	2	-0.234188	0.406754	-0.886854	-0.652372	0.066208	0.72339	-0.16003	0.24565
Control325	2	-0.0759899	0.485212	-0.89259	-0.84236	0.20888	0.81676	-0.17337	-0.21307
Control420	2	-0.215592	0.318648	-1.16449	-1.06183	0.082979	0.61854	-0.80576	-0.74297
Control572	2	-0.0770544	0.679859	-0.660695	-0.631108	0.20792	1.0484	0.36598	0.29699
Control794	2	-0.326952	0.800358	-0.508633	-0.574061	-0.017452	1.1918	0.71965	0.43473
Control864	2	-0.0334222	0.309842	-0.849497	-0.598563	0.24727	0.60806	-0.073144	0.37557
Control893	2	-0.198564	0.343404	-0.816625	-0.825462	0.098336	0.648	0.0033126	-0.17227
CRAT	2	-0.433209	0.825819	-1.01913	-0.962548	-0.11328	1.2221	-0.46767	-0.50326
CRTC1	2	0.153625	0.516715	-0.556719	-0.789221	0.41596	0.85425	0.60781	-0.084769
DBI	2	-0.754302	1.18513	-1.76786	-1.27568	-0.40286	1.6497	-2.2091	-1.2593
DCUN1D3	2	0.238506	-0.0265206	-0.8925	-0.915026	0.49251	0.20777	-0.17316	-0.38852
DYRK1A	2	0.391258	0.556301	-0.308812	-0.594591	0.63027	0.90136	1.1844	0.38516
EML6	2	-0.286158	0.872035	-1.21234	-1.32289	0.019339	1.2771	-0.91705	-1.3733
ETV6	2	-0.184178	0.662129	-0.727389	-0.901996	0.11131	1.0273	0.21086	-0.35706
FAM186B	2	-0.779972	0.596863	-0.907049	-0.882269	-0.42601	0.94963	-0.207	-0.30943
FAM83A	2	-0.247571	0.0130994	-0.937847	-0.687812	0.054139	0.25492	-0.27863	0.16008
FBRS	2	-0.308937	1.16698	-0.855429	-0.819725	-0.0012045	1.6281	-0.08694	-0.15842
FLT1	2	0.162363	-0.391403	-0.921603	-1.03014	0.42384	-0.22646	-0.24085	-0.66646
FOXL2NB	2	-0.260564	1.34067	-0.656937	-0.681712	0.042421	1.8348	0.37472	0.17481
FOXP4	2	0.271582	0.258105	-0.549113	-0.475451	0.52234	0.54649	0.6255	0.67282
FOXR2	2	-0.363359	0.389544	-0.772865	-0.799642	-0.050285	0.70291	0.10509	-0.10993
GPAA1	2	-0.284824	1.22076	-0.676259	-0.567069	0.020542	1.6921	0.32978	0.45161
GPR179	2	-0.327803	0.336917	-0.900411	-1.20705	-0.018219	0.64028	-0.19156	-1.0936
GPR182	2	-0.149483	0.889093	-1.26447	-1.11444	0.1426	1.2974	-1.0383	-0.87001
GSTZ1	2	0.0684899	0.619895	-0.693345	-0.591812	0.33918	0.97704	0.29004	0.39187
HOXC12	2	-0.0467281	0.352639	-0.905016	-0.873336	0.23527	0.65899	-0.20227	-0.28786
HOXC8	2	0.0415566	0.838171	-0.826593	-0.611307	0.31489	1.2368	-0.019873	0.3448
ISG20	2	-0.43373	0.543588	-0.738843	-0.680453	-0.11375	0.88623	0.18422	0.17785
KCTD3	2	0.188764	-0.207494	-0.955109	-0.814039	0.44765	-0.0075981	-0.31878	-0.14469
KIAA1755	2	0.140209	0.455256	-0.654662	-0.605061	0.40386	0.78111	0.38001	0.35988
KRT6A	2	-0.504074	0.535823	-0.652027	-0.924481	-0.17719	0.87699	0.38614	-0.41135
KRT75	2	-0.263772	0.203393	-0.915885	-0.799663	0.039528	0.48138	-0.22755	-0.10998
L1TD1	2	0.364591	0.394754	-0.71354	-0.658676	0.60622	0.70911	0.24307	0.23043
LMX1A	2	0.212393	-0.333246	-0.81054	-0.870706	0.46896	-0.15725	0.017464	-0.28151
LOC653602	2	0.225998	-0.524153	-1.19466	-1.18058	0.48123	-0.38444	-0.87594	-1.0297
LUZP1	2	-0.148174	0.248408	-1.14769	-0.944138	0.14378	0.53495	-0.7667	-0.45881
MAP2K7	2	-0.320826	0.845818	-0.824804	-0.598273	-0.011927	1.2459	-0.015711	0.37627
MAP3K4	2	-0.301758	0.560814	-0.783159	-0.955668	0.0052699	0.90673	0.081147	-0.48665
MAP3K7	2	-0.0309606	1.15017	-1.10782	-1.08814	0.24949	1.6081	-0.67395	-0.80649
MINA	2	-0.290777	0.753973	-0.54554	-0.855472	0.015173	1.1366	0.63381	-0.24473
MIR1-1HG	2	-0.00686581	0.365319	-0.788674	-0.621802	0.27122	0.67408	0.06832	0.31946
MYO1F	2	-0.387885	0.364983	-0.604401	-0.683343	-0.072404	0.67368	0.49691	0.17087
NEURL1	2	-0.690246	0.544462	-1.51909	-0.758226	-0.34509	0.88727	-1.6305	-0.009931
NFKBIZ	2	0.101932	0.379083	-0.924909	-0.813832	0.36934	0.69046	-0.24854	-0.14419
NXNL1	2	-0.145413	0.95514	-0.557811	-0.644954	0.14627	1.376	0.60527	0.26356
NXPE1	2	-0.318408	0.729604	-0.764717	-0.937722	-0.0097461	1.1076	0.12404	-0.44332
OR13G1	2	0.0754533	0.016217	-1.133	-0.884762	0.34546	0.25863	-0.73253	-0.31545
OR2M3	2	-0.0589584	0.718429	-1.29431	-0.557245	0.22424	1.0943	-1.1077	0.47533
OR51G1	2	-0.569029	0.373066	-1.16899	-1.01557	-0.23577	0.6833	-0.81622	-0.63129
OR6K2	2	-0.185919	0.291557	-0.702766	-0.5551	0.10974	0.5863	0.26813	0.48051
OR9Q2	2	-0.391441	0.412249	-0.83197	-0.761396	-0.075611	0.72993	-0.032379	-0.017586
OSTM1	2	0.0328634	0.527152	-0.750937	-0.806683	0.30705	0.86667	0.15609	-0.12693
PCDH8	2	-0.592924	0.807248	-0.825831	-0.400776	-0.25732	1.2	-0.018099	0.85312
PCGF3	2	-0.208411	0.429954	-1.26258	-1.31867	0.089455	0.751	-1.0339	-1.3631
PHF20L1	2	-0.145003	0.731789	-0.561212	-0.629621	0.14664	1.1102	0.59736	0.30058
POU1F1	2	-0.327809	0.922285	-0.855764	-0.730808	-0.018224	1.3369	-0.08772	0.056268
PRAMEF19	2	-0.269503	0.595661	-0.877271	-0.771627	0.034359	0.9482	-0.13774	-0.042287
PRRT4	2	-0.233938	0.312481	-0.617308	-0.600808	0.066434	0.6112	0.46689	0.37015
PRSS41	2	-0.012543	0.277911	-0.859503	-0.563371	0.2661	0.57006	-0.096416	0.46054
PSD2	2	-0.312941	0.831701	-0.541481	-0.640908	-0.004816	1.2291	0.64325	0.27333
PTCRA	2	-0.176194	0.385259	-0.727823	-0.758263	0.11851	0.69781	0.20985	-0.010022
RAI1	2	-0.361743	1.02699	-1.13139	-0.908826	-0.048828	1.4615	-0.72879	-0.37355
RASAL3	2	-0.194512	1.06514	-0.42689	-0.365489	0.10199	1.5069	0.90977	0.93832
RB1	2	-0.372716	0.683136	-0.805884	-0.961951	-0.058724	1.0523	0.028293	-0.50182
RBM3	2	-0.349274	0.214914	-1.51978	-1.19181	-0.037583	0.49509	-1.6321	-1.0568
RET	2	-0.327457	-0.153967	-0.926883	-0.631581	-0.017907	0.056102	-0.25313	0.29585
RGS8	2	-0.145813	0.707925	-0.517916	-0.602941	0.14591	1.0818	0.69806	0.365
RPS6KA6	2	0.102775	0.28139	-1.19258	-0.674778	0.3701	0.5742	-0.8711	0.19155
SERPINA10	2	-0.172147	0.348454	-0.833381	-0.725751	0.12216	0.65401	-0.035661	0.068479
SH3RF1	2	-0.544125	0.433879	-0.440464	-0.793979	-0.21331	0.75567	0.8782	-0.096256
SHISA8	2	-0.217752	0.342421	-0.916199	-0.676253	0.081031	0.64683	-0.22828	0.18799
SIPA1L2	2	-0.56558	0.148581	-0.966649	-0.613527	-0.23266	0.41615	-0.34562	0.33944
SLC22A1	2	-0.243843	0.686497	-0.835185	-0.560596	0.057501	1.0563	-0.039855	0.46724
SPACA5	2	0.0386071	-0.276464	-0.917325	-0.843963	0.31223	-0.089676	-0.2309	-0.21694
SRSF10	2	-0.1248	0.0521733	-1.05187	-0.488154	0.16486	0.30142	-0.54384	0.64215
STOML3	2	-0.496678	0.611543	-0.865284	-0.860981	-0.17052	0.9671	-0.10986	-0.25803
TAS2R41	2	-0.399516	0.833129	-0.792063	-0.907529	-0.082894	1.2308	0.06044	-0.37042
TAX1BP1	2	-0.567222	0.586317	-1.01165	-0.887488	-0.23414	0.93708	-0.45028	-0.32203
TBX1	2	-0.341252	0.748847	-1.06724	-0.717565	-0.030348	1.1305	-0.57957	0.088243
TBX22	2	0.060462	-0.177206	-0.939021	-0.835625	0.33194	0.028446	-0.28136	-0.19681
TCHHL1	2	-0.363303	0.627769	-0.77522	-0.745459	-0.050235	0.98641	0.099614	0.020894
TCP11L2	2	-0.221731	0.457331	-0.89216	-0.993465	0.077443	0.78358	-0.17237	-0.57791
TGM7	2	-0.628384	1.10589	-1.28751	-0.93638	-0.2893	1.5554	-1.0919	-0.44008
TIFAB	2	-0.231337	0.323783	-0.905441	-0.907496	0.068779	0.62465	-0.20326	-0.37034
TMCO4	2	-0.593811	0.412552	-1.35915	-1.0655	-0.25812	0.73029	-1.2585	-0.75183
TNN	2	-0.376693	0.32864	-0.857524	-1.03526	-0.062311	0.63043	-0.091812	-0.67882
TOM1	2	-0.00128842	0.539386	-0.887749	-0.816743	0.27625	0.88123	-0.16211	-0.15122
UTY	2	0.126836	0.115742	-0.695194	-0.67446	0.3918	0.37707	0.28574	0.19232
XKR4	2	-0.492886	0.72179	-0.422831	-0.895999	-0.1671	1.0983	0.91921	-0.34258
ADAMTS1	3	0.562427	0.106095	-0.787484	-0.796681	0.78464	0.36559	0.071088	-0.10278
ANKRD23	3	0.417304	0.109994	-0.889258	-0.980763	0.65376	0.37023	-0.16562	-0.54724
AP1M1	3	0.375867	-0.200422	-1.09324	-1.02349	0.61639	0.00081816	-0.64005	-0.65041
ATG16L1	3	0.0520128	-0.0449399	-0.591902	-0.21797	0.32432	0.18585	0.52598	1.2945
ATXN7L3	3	1.03884	-0.0988534	-0.736272	-0.870374	1.2143	0.12169	0.1902	-0.28071
BICD1	3	0.801556	-0.0444525	-0.804008	-0.913406	1.0003	0.18643	0.032656	-0.38461
BRD3	3	0.785046	-0.495953	-0.953875	-0.896947	0.98541	-0.35088	-0.31591	-0.34487
BRD4	3	0.398243	1.87972	-0.453242	-0.635366	0.63657	2.4763	0.84848	0.28671
BRPF1	3	1.05071	0.6285	-0.647392	-0.430634	1.225	0.98728	0.39692	0.78103
BTAF1	3	0.504081	-0.0625189	-0.51083	-0.430079	0.73202	0.16493	0.71454	0.78237
CACNA1G	3	0.47198	-0.201487	-1.04764	-0.846882	0.70307	-0.00044965	-0.53398	-0.22399
CCNC	3	0.515003	0.853885	-0.413841	-0.883363	0.74187	1.2555	0.94012	-0.31207
CHD2	3	0.27227	0.224157	-1.2033	-1.00525	0.52296	0.50609	-0.89602	-0.60637
CNOT10	3	0.852895	0.282625	-0.261732	-0.549906	1.0466	0.57567	1.2939	0.49305
CREBBP	3	0.564257	0.634634	-0.984075	-1.01914	0.78629	0.99458	-0.38615	-0.63991
DHRS7B	3	0.459839	0.205192	-0.737863	-0.830361	0.69212	0.48352	0.1865	-0.1841
DOT1L	3	0.604906	0.882791	-0.674462	-0.557071	0.82295	1.2899	0.33396	0.47575
DTX4	3	0.295522	-0.513271	-0.888161	-0.704209	0.54393	-0.37149	-0.16307	0.12049
ERLIN2	3	0.768879	-0.220981	-0.685348	-0.701662	0.97083	-0.023648	0.30864	0.12664
FAM49B	3	0.568415	0.662633	-0.941484	-0.68382	0.79004	1.0279	-0.28709	0.16972
FBXO28	3	0.515812	-0.0795266	-1.17231	-1.30297	0.7426	0.14469	-0.82395	-1.3252
FICD	3	0.161243	0.641121	-1.25918	-0.974571	0.42283	1.0023	-1.026	-0.53229
FOXI3	3	1.07211	0.255744	-0.910222	-1.40349	1.2443	0.54368	-0.21438	-1.5679
FOXP1	3	0.638858	0.558142	-0.76694	-0.580128	0.85357	0.90355	0.11887	0.42008
FUT6	3	0.763601	-0.32849	-1.26344	-0.990309	0.96607	-0.15159	-1.0359	-0.57029
FZR1	3	0.320603	0.250828	-0.150073	-0.107138	0.56655	0.53783	1.5536	1.5621
GATAD1	3	0.440002	-0.975746	-0.555691	-0.438213	0.67423	-0.92186	0.6102	0.76273
GIGYF2	3	1.0099	-1.203	-0.658768	-0.302999	1.1882	-1.1923	0.37046	1.0892
GSK3B	3	0.363371	0.942116	-1.33163	-1.37926	0.60512	1.3605	-1.1945	-1.5094
HDAC8	3	0.393664	0.1006	-0.763591	-0.895862	0.63244	0.35905	0.12666	-0.34225
HNRNPUL1	3	0.445091	0.266231	-0.965845	-0.974608	0.67882	0.55616	-0.34375	-0.53238
HSPA4	3	0.796566	0.080088	-1.02878	-0.779468	0.9958	0.33464	-0.49013	-0.061219
IL12B	3	0.219212	-0.457551	-0.849063	-0.647882	0.47511	-0.30518	-0.072133	0.25649
INO80D	3	0.864981	0.789434	-0.619441	-0.0272448	1.0575	1.1788	0.46193	1.755
INO80E	3	1.77588	-0.407075	-1.1155	-0.733784	1.879	-0.24511	-0.69183	0.049084
JUN	3	0.645145	0.12985	-0.758143	-1.07963	0.85924	0.39386	0.13933	-0.78594
KCNQ1	3	-0.0200941	-0.232094	-0.436199	-0.295585	0.25929	-0.036873	0.88812	1.1071
KCTD10	3	0.244948	-0.732236	-0.766123	-0.388289	0.49832	-0.63207	0.12077	0.88327
KMT2D	3	0.402313	-1.12392	-0.41566	-0.58463	0.64024	-1.0982	0.93589	0.40921
LAIR2	3	0.568792	-0.254881	-1.24703	-1.16513	0.79038	-0.063991	-0.99774	-0.9924
LATS2	3	0.487448	-0.0344446	-1.20232	-1.3938	0.71702	0.19834	-0.89374	-1.5445
MCF2	3	0.058699	-0.150141	-0.590539	-0.783018	0.33035	0.060655	0.52915	-0.069791
MED12	3	0.401958	1.18362	-1.17633	-0.915589	0.63992	1.6479	-0.8333	-0.38988
MED15	3	0.989724	0.385024	-0.359934	-0.847769	1.17	0.69753	1.0655	-0.22613
MED30	3	0.641786	0.374436	-1.15202	-0.756719	0.85621	0.68493	-0.77675	-0.0062933
MEN1	3	0.951358	0.998332	-1.14787	-1.01026	1.1354	1.4274	-0.76711	-0.61845
MIER3	3	0.251535	0.271029	-1.14368	-0.984992	0.50426	0.56187	-0.75736	-0.55745
MPC1	3	0.326669	-0.236345	-0.433993	-0.76312	0.57202	-0.041932	0.89325	-0.021747
MTRNR2L9	3	-0.256547	1.89241	-0.234516	-1.13193	0.046044	2.4914	1.3572	-0.91224
MYH9	3	1.10804	0.484322	-1.30493	-1.32182	1.2767	0.8157	-1.1324	-1.3707
MYO9B	3	0.396824	-0.302079	-0.704356	-0.461846	0.63529	-0.12016	0.26443	0.70567
NF2	3	2.05408	-1.63449	-1.97548	-1.90352	2.1299	-1.7058	-2.692	-2.7752
NUDT22	3	0.458308	0.441542	-1.29667	-0.939358	0.69074	0.76479	-1.1132	-0.44727
PAPOLG	3	0.404098	0.702547	-1.08061	-0.783042	0.64185	1.0754	-0.61067	-0.069848
PIGF	3	0.265572	1.2821	-0.560034	-0.414092	0.51692	1.7651	0.6001	0.82097
PSIP1	3	0.395283	0.602056	-0.556865	-1.06994	0.6339	0.95581	0.60747	-0.76256
PTPN14	3	0.631374	-0.150372	-1.21699	-1.0849	0.84682	0.06038	-0.92786	-0.79868
RAB24	3	0.507185	-0.113298	-1.11136	-0.821718	0.73482	0.1045	-0.6822	-0.16323
RAB3GAP2	3	0.640067	-0.455367	-0.295957	-0.502157	0.85466	-0.30258	1.2143	0.60834
RALGAPB	3	0.760097	0.435374	-1.12022	-1.31018	0.96291	0.75745	-0.70279	-1.3426
RAVER1	3	0.5268	0.479666	-0.943208	-0.883611	0.75251	0.81016	-0.2911	-0.31267
RBM12	3	1.41828	-0.349069	-0.567696	-0.615759	1.5565	-0.17608	0.58228	0.33405
RBM47	3	1.21714	0.0598704	-0.994747	-0.960282	1.3751	0.31058	-0.41097	-0.49779
RNF146	3	0.47677	-1.28165	-0.984394	-0.910988	0.70739	-1.2859	-0.38689	-0.37877
ROR1	3	0.473444	0.164319	-0.610979	-0.773398	0.70439	0.43488	0.48161	-0.046565
RPS6KA1	3	0.74168	-0.26308	-0.551723	-0.3153	0.9463	-0.073749	0.61943	1.0595
SAV1	3	0.912993	-0.48097	-0.528622	-0.840185	1.1008	-0.33305	0.67316	-0.20782
SIRT1	3	1.51231	-0.167792	-1.00354	-0.716875	1.6413	0.039649	-0.43142	0.08991
SLITRK1	3	0.275807	-0.325347	-0.641876	-0.684424	0.52615	-0.14785	0.40975	0.16826
SLTM	3	0.313573	1.36865	-0.686105	-0.669904	0.56021	1.8681	0.30688	0.20332
SMAD2	3	0.448806	-1.23266	-1.14997	-0.889182	0.68217	-1.2276	-0.77199	-0.32612
SPEN	3	0.516355	0.134161	-0.343079	-0.172246	0.74309	0.39899	1.1047	1.4049
SPRY4	3	0.364657	1.47655	-1.12248	-1.07251	0.60628	1.9965	-0.70805	-0.76877
SUZ12	3	0.85101	0.595258	-0.422204	-0.491368	1.0449	0.94772	0.92067	0.63439
TAF12	3	0.673875	0.754225	-1.04789	-0.984892	0.88515	1.1369	-0.53457	-0.55721
TAF3	3	0.868751	0.8075	-0.945027	-0.876736	1.0609	1.2003	-0.29533	-0.29607
TBC1D15	3	0.464473	-0.12204	-0.697821	-0.607915	0.6963	0.094097	0.27963	0.35299
TCEB3	3	0.529428	0.200587	-0.542268	-0.614388	0.75488	0.47804	0.64142	0.33736
TCF7L1	3	0.610617	-0.419738	-0.960914	-0.849272	0.8281	-0.26018	-0.33228	-0.22976
TGFBR1	3	0.827614	-0.249733	-1.0966	-0.898173	1.0238	-0.057865	-0.64786	-0.34783
TGFBR2	3	1.22114	0.476885	-1.11114	-0.665207	1.3787	0.80685	-0.68168	0.21466
TOB2	3	0.609009	1.26235	-0.885599	-0.923752	0.82665	1.7416	-0.15711	-0.40959
TRAPPC13	3	1.00946	-0.712548	-0.757172	-0.343103	1.1878	-0.60864	0.14159	0.99237
UBR5	3	1.25529	0.259416	-0.629261	-0.295917	1.4095	0.54805	0.43909	1.1063
UPF3B	3	0.211395	-0.0227645	-0.554113	-0.417152	0.46806	0.21224	0.61387	0.81358
USP22	3	0.822735	0.180546	-1.13361	-1.08006	1.0194	0.45419	-0.73394	-0.787
WEE1	3	0.808985	0.355109	-0.965961	-1.12643	1.007	0.66193	-0.34402	-0.89895
ZNF423	3	0.798429	0.97203	-0.686771	-0.266386	0.99748	1.3961	0.30533	1.1776
ADAT2	4	-0.507633	-0.478643	0.945405	0.821844	-0.1804	-0.33028	4.1015	3.8051
ADAT3	4	0.303394	-0.302105	0.874634	0.580798	0.55103	-0.12019	3.9369	3.2231
APITD1	4	-0.590008	-0.472559	0.0821874	1.31963	-0.25469	-0.32304	2.0938	5.007
ARPC2	4	-0.857102	-1.37845	-0.043402	0.398025	-0.49557	-1.4011	1.8017	2.7818
ATP5D	4	-0.583621	-0.405226	0.399364	0.942741	-0.24893	-0.24291	2.8315	4.097
CFL1	4	0.707051	-0.843693	0.1082	1.33479	0.91507	-0.76471	2.1543	5.0436
COX11	4	0.108984	-0.176373	0.721399	0.967964	0.3757	0.029438	3.5805	4.1579
COX16	4	-0.590973	-0.246913	0.605355	0.353336	-0.25556	-0.054509	3.3106	2.6739
DDX1	4	-0.751907	-0.904178	0.724667	0.0780785	-0.4007	-0.83669	3.5881	2.0093
DDX5	4	0.313163	-0.765109	1.01437	0.741164	0.55984	-0.67119	4.2619	3.6103
ELP5	4	-0.551886	0.0696515	0.70218	0.566012	-0.22031	0.32222	3.5358	3.1874
FAM136A	4	-0.295082	-0.324272	0.141607	1.36896	0.011291	-0.14657	2.232	5.1261
FANCB	4	-0.719951	-0.434838	0.469661	0.259568	-0.37188	-0.27815	2.995	2.4475
FTSJ2	4	-0.169974	-0.810107	-0.0836026	1.14196	0.12412	-0.72474	1.7082	4.578
GEMIN4	4	0.115837	-0.689289	0.1705	0.421011	0.38188	-0.58096	2.2992	2.8373
GFER	4	-0.927645	-0.610309	-0.141689	1.31052	-0.55919	-0.48697	1.5731	4.985
GTPBP8	4	-0.457304	-0.309113	1.01992	0.425691	-0.13501	-0.12853	4.2748	2.8486
H2AFZ	4	-0.597393	-0.511406	0.649683	0.934084	-0.26135	-0.36927	3.4137	4.0761
HELZ	4	-1.03056	-1.66524	-0.348282	1.25871	-0.652	-1.7424	1.0926	4.8599
HIRA	4	0.203001	0.240946	1.02839	0.278247	0.46049	0.52607	4.2945	2.4926
INPP5K	4	-0.522835	-0.6163	0.80395	0.0696709	-0.19411	-0.4941	3.7725	1.989
MRPS24	4	-0.619004	-0.656248	0.680811	0.32103	-0.28084	-0.54164	3.4861	2.5959
MRPS35	4	-0.102746	-0.157736	0.419228	0.891176	0.18475	0.051616	2.8777	3.9725
MVD	4	-0.898239	-0.809602	0.545118	0.452198	-0.53267	-0.72414	3.1705	2.9126
MYSM1	4	-0.539601	-1.39232	0.825104	0.338798	-0.20923	-1.4176	3.8217	2.6388
NDUFA1	4	-0.853886	-0.380404	1.36796	0.485663	-0.49267	-0.21337	5.0843	2.9934
NDUFA8	4	-1.06507	-0.457224	0.196555	0.590282	-0.68313	-0.30479	2.3598	3.246
NSMCE1	4	-0.543626	-0.964528	0.891274	0.29324	-0.21286	-0.90851	3.9756	2.5288
PAPOLA	4	-0.324576	-0.62267	0.338526	1.36325	-0.015309	-0.50168	2.69	5.1123
PARP1	4	-1.01097	-0.47976	0.760482	0.660111	-0.63434	-0.33161	3.6714	3.4146
PCID2	4	-1.12232	-0.450871	1.25243	0.176154	-0.73476	-0.29723	4.8156	2.2461
PITRM1	4	-0.208027	-0.104904	1.23214	0.16845	0.089802	0.11449	4.7684	2.2275
PPP2R1A	4	-0.0857809	-0.679676	-0.179869	0.981051	0.20005	-0.56952	1.4843	4.1895
PSTK	4	-0.746751	-0.596167	1.14047	0.442341	-0.39605	-0.47014	4.5552	2.8888
PUS7	4	-0.810974	-0.00858863	0.789934	0.974922	-0.45397	0.22911	3.7399	4.1747
RNASEH2A	4	-0.949899	0.328967	1.73519	0.126495	-0.57926	0.63082	5.9384	2.1262
RPUSD3	4	-0.14283	-0.454602	0.900861	0.625404	0.1486	-0.30167	3.9979	3.3308
SEC63	4	-0.548039	-1.75978	-0.163445	0.273277	-0.21684	-1.8549	1.5225	2.4806
SIN3B	4	0.272724	-0.663996	0.180948	0.555326	0.52337	-0.55086	2.3235	3.1616
SNUPN	4	-0.543116	-1.0804	0.111295	0.988838	-0.2124	-1.0464	2.1615	4.2083
SS18L2	4	-0.288435	0.509489	1.66171	0.474936	0.017285	0.84565	5.7675	2.9675
STRA13	4	-1.22451	-0.306407	0.808851	1.09139	-0.82692	-0.12531	3.7839	4.4559
SWSAP1	4	-1.25453	-0.884448	0.521213	0.31138	-0.85399	-0.81321	3.1149	2.5726
TAZ	4	-0.136864	-0.358321	1.03789	0.728698	0.15398	-0.18709	4.3166	3.5802
TIMM17A	4	-0.0665428	-0.331599	0.930958	0.714616	0.2174	-0.15529	4.0679	3.5462
TMEM261	4	-0.257158	-0.414545	1.27883	0.0951009	0.045493	-0.254	4.877	2.0504
TOMM70A	4	-0.256825	0.49022	1.04051	0.444536	0.045793	0.82272	4.3227	2.8941
TRMT5	4	-0.779107	-0.563916	0.747927	0.286861	-0.42523	-0.43176	3.6422	2.5134
UBA5	4	-0.278587	-1.49492	-0.562343	0.983164	0.026167	-1.5397	0.59473	4.1946
UBE2G2	4	-0.0795271	-1.01704	0.639278	0.350395	0.20569	-0.971	3.3895	2.6668
UQCRC1	4	-0.344675	-0.601057	0.845441	0.310303	-0.033435	-0.47596	3.869	2.57
VRK1	4	-0.606219	-0.367707	1.17844	-0.0376405	-0.26931	-0.19826	4.6435	1.7299
WARS2	4	-0.722091	-0.309844	0.723377	0.913459	-0.37381	-0.1294	3.5851	4.0263
WDR92	4	-0.775858	-0.52833	0.826394	0.748412	-0.4223	-0.38941	3.8247	3.6278
XRN1	4	-1.40091	-2.11077	0.358475	-0.191008	-0.98601	-2.2726	2.7364	1.3596
ZNF526	4	-0.624182	-0.0633592	1.01437	0.050412	-0.28551	0.16393	4.2619	1.9425
ZSWIM7	4	-1.17835	-1.21434	0.190837	0.212601	-0.78529	-1.2058	2.3465	2.3341
ALKBH2	5	-0.831199	-0.402974	-0.445112	0.127862	-0.47221	-0.24023	0.86739	2.1295
C15orf41	5	-1.32405	0.826071	0.418325	0.208004	-0.91669	1.2224	2.8756	2.323
CAMLG	5	-1.14002	0.423266	0.413294	0.095308	-0.75072	0.74304	2.8639	2.0509
CCDC84	5	-0.112725	0.554663	0.719034	0.343106	0.17575	0.89941	3.575	2.6492
CHMP3	5	-0.339237	-1.31291	0.0735023	-0.0284045	-0.028531	-1.3231	2.0736	1.7522
COQ7	5	-0.431801	-0.505255	0.0239287	0.253438	-0.11201	-0.36195	1.9583	2.4327
DHX29	5	0.581211	0.0420141	-0.434006	0.770115	0.80158	0.28933	0.89322	3.6802
DTYMK	5	-0.443787	-0.160521	0.372449	0.00692417	-0.12282	0.048302	2.7689	1.8375
FASTKD5	5	-0.347666	-0.410108	0.570141	0.119537	-0.036133	-0.24872	3.2287	2.1094
FBXO11	5	-0.213675	0.288053	-0.0386725	0.864297	0.084708	0.58213	1.8127	3.9076
GEMIN8	5	-0.254129	-0.270229	0.0170494	0.0592752	0.048224	-0.082256	1.9423	1.9639
GLRX3	5	-0.697209	0.148371	0.357959	-0.0105538	-0.35137	0.4159	2.7352	1.7953
GOSR2	5	-0.465387	-0.393672	-0.474254	0.258781	-0.1423	-0.22916	0.79961	2.4456
HCCS	5	-0.551665	-0.748588	-0.395448	-0.540538	-0.22011	-0.65153	0.9829	0.51567
HNRNPF	5	0.748987	-0.451518	0.057551	0.382783	0.95289	-0.298	2.0365	2.745
MAEA	5	-1.08412	-0.839114	-0.159188	-0.285273	-0.70031	-0.75926	1.5324	1.132
MAT2A	5	-0.183202	-0.617796	0.154635	0.00522608	0.11219	-0.49588	2.2623	1.8334
MMGT1	5	-0.791415	-0.867684	-0.125437	-0.0848144	-0.43633	-0.79326	1.6109	1.616
MRPL54	5	-0.174154	-0.812585	0.4283	-0.153318	0.12035	-0.72769	2.8988	1.4506
MRPS33	5	-0.949589	-0.777789	-0.267838	0.459156	-0.57898	-0.68628	1.2797	2.9294
MRPS7	5	-0.476076	-0.565034	0.51859	0.0799423	-0.15194	-0.43309	3.1088	2.0138
MRPS9	5	-0.14915	-1.23888	-0.424783	0.079321	0.1429	-1.235	0.91467	2.0123
MTIF3	5	-0.562032	-0.320826	0.549461	-0.0993932	-0.22946	-0.14247	3.1806	1.5808
MTX2	5	-0.361146	-0.77999	0.205111	0.155073	-0.04829	-0.6889	2.3797	2.1952
NAE1	5	0.575877	-1.19938	-0.269213	0.0756349	0.79677	-1.188	1.2765	2.0034
NARS2	5	-0.38947	-0.398546	0.0225528	0.201584	-0.073834	-0.23496	1.9551	2.3075
NDUFAF5	5	-0.416692	0.151186	0.0471462	0.120158	-0.098384	0.41925	2.0123	2.1109
PAXBP1	5	-0.642555	-1.12527	0.146293	-0.166075	-0.30208	-1.0998	2.2429	1.4198
PDCL	5	-0.145136	-0.886422	-0.0794321	-0.0519293	0.14652	-0.81556	1.7179	1.6954
PFDN1	5	-0.46022	-0.423057	0.0971927	0.33623	-0.13764	-0.26413	2.1287	2.6326
PHF6	5	-0.835535	-0.108458	-0.49266	-0.263653	-0.47612	0.11026	0.7568	1.1842
PNISR	5	-0.422575	0.286205	0.225319	0.415295	-0.10369	0.57993	2.4267	2.8235
PPOX	5	-0.24671	-0.658147	0.336892	-0.4832	0.054915	-0.5439	2.6862	0.65411
RALGPS2	5	-0.79218	0.151404	0.403577	-0.313519	-0.43702	0.41951	2.8413	1.0638
RLIM	5	-0.633873	-0.758496	-0.1272	-0.638936	-0.29425	-0.66332	1.6068	0.27809
SAMD4B	5	-0.423828	-0.0955258	-0.299052	0.34468	-0.10482	0.12565	1.2071	2.653
SAR1A	5	-0.466097	0.394057	0.357014	0.652656	-0.14294	0.70828	2.733	3.3966
SLC30A1	5	-0.668191	0.667422	0.201284	-0.24924	-0.3252	1.0336	2.3708	1.219
SNRNP70	5	0.627936	-0.424763	-0.343853	0.103343	0.84372	-0.26616	1.1029	2.0703
SSSCA1	5	-0.482607	-0.63824	0.278891	-0.472225	-0.15783	-0.52021	2.5513	0.68061
STT3A	5	-0.271421	-0.189316	0.388959	0.146168	0.032629	0.014035	2.8073	2.1737
TAF13	5	-0.381064	-0.553387	0.455215	0.0615117	-0.066253	-0.41923	2.9614	1.9693
TIAL1	5	-0.444863	0.416753	-0.463625	0.153416	-0.12379	0.73529	0.82433	2.1912
TMEM70	5	-0.469024	-0.205493	0.773638	-0.162637	-0.14558	-0.0052164	3.702	1.4281
UQCR10	5	-0.517291	-0.738564	0.16491	-0.176512	-0.18911	-0.6396	2.2862	1.3946
WDR4	5	0.0128934	0.667843	0.431997	0.469179	0.28904	1.0341	2.9074	2.9536
XPOT	5	0.217383	0.0806006	0.247375	0.328196	0.47346	0.33525	2.478	2.6132
ZFAT	5	-0.297911	-0.210592	0.333151	0.329231	0.0087391	-0.011285	2.6775	2.6157
ZW10	5	-0.511836	-0.616048	0.206272	0.305126	-0.18419	-0.4938	2.3824	2.5575
ATXN2L	6	0.893256	1.34748	-0.561638	-0.948777	1.083	1.8429	0.59637	-0.47001
BRD9	6	1.78664	1.00774	-0.623061	-0.774955	1.8887	1.4386	0.45351	-0.050324
CCDC101	6	2.14889	3.33764	-0.676255	-1.84338	2.2154	4.2113	0.32979	-2.63
CNOT11	6	1.40764	1.55965	-0.720918	-0.809959	1.5469	2.0954	0.22591	-0.13484
DET1	6	1.08453	1.67486	-0.750538	-1.56638	1.2555	2.2325	0.15702	-1.9612
DNAJB6	6	1.67575	0.886152	-0.71093	-0.600994	1.7887	1.2939	0.24914	0.3697
DRAP1	6	1.49202	1.23614	-0.592031	-0.876405	1.623	1.7104	0.52568	-0.29527
ESRP1	6	3.2046	2.30903	-0.658639	-0.055574	3.1675	2.9872	0.37076	1.6866
FBXW7	6	0.685906	1.51528	-0.426426	-0.14752	0.896	2.0426	0.91085	1.4646
GLTSCR1	6	2.13836	1.86896	-1.48405	-1.53035	2.2059	2.4635	-1.549	-1.8742
KAT2A	6	3.25694	2.52759	-0.532272	-0.894384	3.2147	3.2473	0.66467	-0.33868
MAU2	6	2.90078	1.14942	-0.510817	-0.828858	2.8935	1.6072	0.71457	-0.18047
MED10	6	1.26981	3.25167	-0.650909	-1.09298	1.4226	4.109	0.38874	-0.81818
MED13	6	1.87689	1.2321	-1.0562	-1.23857	1.9701	1.7056	-0.55391	-1.1697
MED13L	6	1.30019	1.12765	-1.01228	-1.05372	1.45	1.5813	-0.45175	-0.7234
MED16	6	0.928406	1.55226	-0.155061	-0.0220677	1.1147	2.0866	1.542	1.7675
MED23	6	0.910665	1.14286	-0.224197	-0.301756	1.0987	1.5994	1.3812	1.0922
MED24	6	1.48127	1.95694	0.0446095	0.149274	1.6133	2.5682	2.0064	2.1812
NR5A2	6	1.13797	1.421	-0.441685	-0.336754	1.3037	1.9304	0.87536	1.0077
PAN2	6	1.3196	2.00686	-0.951644	-0.50221	1.4675	2.6276	-0.31072	0.60821
RBPMS2	6	4.5913	2.3565	-0.486009	-0.698465	4.4181	3.0437	0.77227	0.13436
RFWD2	6	1.73641	1.5536	-0.147365	-1.46827	1.8434	2.0882	1.5599	-1.7243
SMARCD1	6	2.17118	2.37323	-0.352624	-0.672327	2.2355	3.0636	1.0825	0.19747
SP1	6	1.03408	1.48646	-0.0575045	-0.854052	1.21	2.0083	1.7689	-0.2413
SUPT20H	6	2.51879	1.56873	-1.41745	-1.89072	2.549	2.1062	-1.3941	-2.7443
SUPT7L	6	1.34987	1.36386	-1.22078	-1.43443	1.4948	1.8624	-0.93668	-1.6426
TADA1	6	4.1695	2.31096	-1.24629	-1.80627	4.0377	2.9895	-0.99601	-2.5404
TADA2B	6	3.60145	4.7695	-1.72912	-2.48493	3.5254	5.9153	-2.119	-4.179
TADA3	6	1.05648	1.94333	-0.212804	-0.844977	1.2302	2.552	1.4077	-0.21939
TAF4	6	0.886825	1.58478	-1.12694	-1.43124	1.0772	2.1253	-0.71842	-1.6349
TAF5L	6	3.42115	2.93118	-1.12399	-1.71975	3.3628	3.7276	-0.71156	-2.3315
TAF6L	6	3.73595	2.67473	-0.549934	-1.54915	3.6467	3.4224	0.62359	-1.9196
TRIP12	6	1.51143	0.881278	-0.920163	-1.20311	1.6405	1.2881	-0.2375	-1.0841
CEPT1	7	0.450957	0.35584	1.29006	2.05069	0.68411	0.6628	4.9031	6.7721
DPH3	7	0.794937	0.292566	1.43697	1.67611	0.99433	0.5875	5.2448	5.8677
ERCC2	7	1.37726	0.6607	2.15581	2.01449	1.5195	1.0256	6.9167	6.6847
GRB2	7	2.53465	-0.396546	1.71988	1.72527	2.5633	-0.23258	5.9028	5.9864
PSMG3	7	0.716454	0.211855	1.26959	1.72159	0.92355	0.49145	4.8555	5.9775
THAP11	7	0.672988	0.0939613	0.549203	1.43204	0.88435	0.35115	3.18	5.2784
UBA3	7	0.93528	0.753553	1.83287	1.45163	1.1209	1.1361	6.1656	5.3257
UCHL5	7	1.62442	-0.294365	0.48299	1.7944	1.7424	-0.11098	3.026	6.1533
EED	8	0.806768	0.623651	0.15644	-0.212089	1.005	0.98151	2.2665	1.3087
EP300	8	2.21852	0.464617	-0.46384	-0.527541	2.2782	0.79225	0.82383	0.54705
IPO9	8	1.32714	0.14832	0.0943551	-0.182724	1.4743	0.41584	2.1221	1.3796
MED19	8	2.11208	-0.510826	0.366172	-0.297408	2.1822	-0.36858	2.7543	1.1027
MED25	8	0.888932	0.158815	-0.544715	0.205146	1.0791	0.42833	0.63573	2.3161
NANOG	8	2.34293	0.887328	0.223771	-0.378593	2.3904	1.2953	2.4231	0.90668
OTUD5	8	2.72714	2.52935	-0.0210874	1.40914	2.7369	3.2494	1.8536	5.2231
PAXIP1	8	1.06989	0.40793	-0.172345	-0.0806727	1.2423	0.72479	1.5018	1.626
POU5F1	8	1.97248	0.458382	-0.331901	0.0772088	2.0563	0.78483	1.1307	2.0072
PRDM14	8	1.71745	1.84838	0.394119	1.33898	1.8263	2.439	2.8193	5.0537
RAD21	8	1.23633	0.245719	0.152528	-0.531231	1.3924	0.53175	2.2574	0.53814
RQCD1	8	0.890373	0.263517	1.10496	-0.649941	1.0804	0.55293	4.4726	0.25152
RUNX1T1	8	1.47084	3.11941	0.845355	1.75108	1.6039	3.9516	3.8688	6.0487
SMARCA4	8	1.88255	1.89316	0.611933	0.865457	1.9752	2.4923	3.3259	3.9104
SOX2	8	2.51247	0.477221	-0.103251	-0.0900744	2.5433	0.80725	1.6625	1.6033
STAG2	8	2.3681	0.296784	-0.0535059	0.861025	2.4131	0.59252	1.7782	3.8997
TAF7	8	0.176379	1.41335	-0.119547	0.223204	0.43648	1.9213	1.6246	2.3597
THOC6	8	0.555242	1.34966	0.388701	0.635013	0.77816	1.8455	2.8067	3.354
UBAP2L	8	1.42283	0.315791	-0.161338	-0.26796	1.5606	0.61514	1.5274	1.1738
