## Supplementary Table 6 for "Parallel genome-scale CRISPR-Cas9 screens uncouple human pluripotent stem cell identity versus fitness"

### Sheet: oligo sequences
List of gRNA target sequences, and primer sequences.
	Name	Sequence	Use
	OCT4_Stp_cRNA	TCTCCCATGCATTCAAACTG	gRNA target sequence to generate OCT4-GFP line
	Non-targeting_control #1_lenti	ACGGAGGCTAAGCGTCGCAA	gRNA target sequence for validation
	Non-targeting_control #2_lenti	CGCTTCCGCGGCCCGTTCAA	gRNA target sequence for validation
	SMARCD1_lenti	TTTGTCCAGTTCAATCACCA	gRNA target sequence for validation
	TAF6L_lenti	AGATCCTGGCAGATCCTGTG	gRNA target sequence for validation
	TADA2B_lenti	ATCTCGTAATCATCCCGCAG	gRNA target sequence for validation
	EP300_lenti	CTGTAATAAGTGGCATCACG	gRNA target sequence for validation
	ESRP1_lenti	AATATGCACAGAATGCGTTG	gRNA target sequence for validation
	SOX2_lenti	CGTTCATCGACGAGGCTAAG	gRNA target sequence for validation
	OTUD5_lenti	CCATTCGTGTTAGCTACCAT	gRNA target sequence for validation
	CCDC101_lenti	ACATCCAGAAGACCCATGAG	gRNA target sequence for validation
	RFWD2_lenti	TACCAATCTAGACAACTCAG	gRNA target sequence for validation
	RBPMS2_lenti	AGGAGCACACTTCATCGCAC	gRNA target sequence for validation
	ZNF423_lenti	GGTGCAGTGGTACAACACAA	gRNA target sequence for validation
	FBRS_lenti	CTGAGCTGCCACCACGACTG	gRNA target sequence for validation
	SLTM_lenti	AAACCTCTTTGCTTGACCAG	gRNA target sequence for validation
	HOXC8_lenti	GTGGACGGCAAACTTACAGC	gRNA target sequence for validation
	PAPOLG_lenti	AACATGCTAGGATTCCTTGG	gRNA target sequence for validation
	RB1_lenti	GGTTCTTTGAGCAACATGGG	gRNA target sequence for validation
	CARM1_lenti	TTGAAGAGCATGTAGCCCAT	gRNA target sequence for validation
	UBA6_lenti	TTGTAAGACTCAGTCAAATG	gRNA target sequence for validation
	DHX36_lenti	ACGTTGGCCAGATTATGTAA	gRNA target sequence for validation
	TADA1_lenti	AGTGGGAAGCATCATTGTGT	gRNA target sequence for validation
	TAF5L_lenti	GCGGACCAGTGTACAGCACG	gRNA target sequence for validation
	OTUD5_cRNA	CCATTCGTGTTAGCTACCAT	gRNA target sequence to generate KO lines
	TADA2B_cRNA	ATCTCGTAATCATCCCGCAG	gRNA target sequence to generate KO lines
	NhPTV-F	GCTAGCACCGGTGCCACGAACTTCTCT	Generation NheI-2A-copGFP-AscI cassette (forward).
	Asc_St_copGFP-R	GGCGCGCCTTAGGCGAAGGCGATGGGGGT	Generation NheI-2A-copGFP-AscI cassette (reverse).
	AgPTVppGFP-F	ACCGGTGCCACGAACTTCTCTCTGTTAAAGCAAGCAGGAGACGTGGAAGAAAACCCCGGTCCTATGCCCGCCATGAAGATCGAG	Generation AgeI-PTV1-2A-ppGFP cassette (forward)
	ppGFP-R	TTAGGCGAAGGCGATGGGGGT	Generation AgeI-PTV1-2A-ppGFP cassette (reverse)
	OCT4 upstream 5'-F	AGTGGTTCTCAGTGGGATGG	Amplifying region of OCT4-2A-copGFP insert outside of homology arm (forward).
	OCT4 3'_hom-R	ACTTCACCTTCCCTCCAACC	Amplifying region of OCT4-2A-copGFP insert (reverse).
	OCT4 5'_hom-F	CGAGAGGATTTTGAGGCTGC	Amplifying region of OCT4-2A-copGFP insert (forward).
	OCT4 downstream 3’-R	ACTAGTGGCAGAGCCAGGAA	Amplifying region of OCT4-2A-copGFP insert outside of homology arm (reverse).
	OTUD5 clonal KO seq-F	TTCTGCAGTGGGTAGGTGAG	Amplifying mutated region in OTUD5 (forward).
	OTUD5 clonal KO seq-R	CCCCTGGTTTGAATGATGGC	Amplifying mutated region in OTUD5 (reverse).
	TADA2B clonal KO seq-F	GTGAGCATGTACATCCACGG	Amplifying mutated region in TADA2B (forward).
	TADA2B clonal KO seq-R	ATAGTTGACAGAGAGCCCGC	Amplifying mutated region in TADA2B (reverse).
	LARRY Barcodes-F	TACACGACGCTCTTCCGATCTattcagccacggtggcgatat	Amplifying LARRY Barcodes, cell competition (forward)
	LARRY Barcodes-R	ACTGGAGTTCAGACGTGTGCTCTTCCGATCTtgagcaaagaccccaacgag	Amplifying LARRY Barcodes, cell competition (reverse)
	Hi-Seq-first-F	﻿AATGGACTATCATATGCTTACCGTAACTTGAAAGTATTTCG	CRISPR-screen Hi-Seq first step PCR, matched to sequence lentiGuide-puro (forward)
	Hi-Seq-first-R	﻿CTTTAGTTTGTATGTCTGTTGCTATTATGTCTACTATTCTTTC	CRISPR-screen Hi-Seq first step PCR, matched to sequence lentiGuide-puro (reverse)
	Hi-Seq-second-F	﻿AATGATACGGCGACCACCGAGATCTACACTCTTTCCCTACACGACGCTCTTC CGATCT(1-9bp variable length sequence)tcttgtggaaaggacgaaacaccg	CRISPR-screen Hi-Seq second step PCR, uppercase matched to flowcell attachment, lowercase matched to sequence lentiGuide-puro (forward)
	Hi-Seq-second-R	﻿CAAGCAGAAGACGGCATACGAGAT(8bp barcode) GTGACTGGAGTTCAGACGTGTGCTCTTCCGATCTtctactattctttcccctgcactgt	CRISPR-screen Hi-Seq second step PCR, uppercase matched to flowcell attachment, lowercase matched to sequence lentiGuide-puro (reverse)
