## Supplementary Table 7 for "Parallel genome-scale CRISPR-Cas9 screens uncouple human pluripotent stem cell identity versus fitness"

### Sheet: Antibody list
Antibody target, company or lab that supplied antibody, catalog number, application, and quantity or dilution used are indicated.
	Antibodies
	Name	Company	Cat#	Use (Dilution)
	eFluor660 conjugated rat anti-human OCT4	eBioscience	50-5841-82	Flow (1:25)
	AlexaFluor488 conjugated rat anti-GFP	Biolegend	338008	Flow (1:500)
	Mouse anti-human TADA2B	Abnova	H00093624-M08	Western Blot (1:500)
	Rabbit anti-human GAPDH	Cell Signaling Technology	5174	Western Blot (1:25,000)
	Rabbit anti-human OTUD5	Cell Signaling Technology	20087	Western Blot (1:1,000), ChIP (10µg)
	Rabbit anti-human OCT4	Cell Signaling Technology	5677	ChIP (10µg)
	Goat IgG Control	R&D Systems	AB-108-C	ChIP (10µg)
	IRDye800 conjugated donkey anti-mouse	LI-COR	926-32212	Western Blot (1:20,000)
	IRDye680 conjugated goat anti-rabbit	LI-COR	926-68073	Western Blot (1:20,000)
	AlexaFluor488 conjugated rat anti-human SOX2	Invitrogen	53-9811-82	Flow (1:100)
	Rabbit anti-human NANOG	ReproCell	ROAB0004	Flow (1:100)
	AlexaFluor488 conjugated Donkey anti-rabbit	Thermo Fisher	A21206	Flow (1:500)
	Rabbit anti-human Cleaved Caspase 3	Cell Signaling Technology	9602	Flow (1:50)
	Rabbit anti-human Phospho Histone H3	Cell Signaling Technology	3465	Flow (1:50)
	Rabbit anti-human PAX6	Biolegend	901301	Flow (1:400)
	BD Pharmingen PE conjugated mouse anti-human SOX17	BD Biosciences	561591	Flow (1:50)
